# Distinct seasonal acclimatisation trajectories characterize transplanted and natural meadow seagrass plants

**DOI:** 10.64898/2026.08.14.744801

**Authors:** Gianmarco Valenti, Alberto Sutera, Francesco Cosenza, Fabio Badalamenti, Vincenzo Maximiliano Giacalone, Francesco Carimi, Francesco Mercati, Guglielmo Puccio, Roberto De Michele

## Abstract

Successful establishment is a critical determinant of seagrass restoration, yet the molecular mechanisms underlying seedling acclimatisation to natural environments remain poorly understood. Here, we combined seasonal physiological observations, transcriptome profiling, and gene co-expression network analysis to investigate the mechanisms underlying the early post-transplantation phase of *Posidonia oceanica*, a dominant foundation seagrass species, following transplantation. Transplanted seedlings were compared with plants from adjacent natural meadows over the first six months after transplantation using leaf and root samples collected in spring, summer, and autumn. Tissue identity was the primary driver of transcriptomic variation, but transplanted seedlings remained transcriptionally distinct from plants in natural meadows throughout the study, with roots showing greater divergence than leaves, suggesting tissue-specific trajectories of post-transplantation acclimatisation. The early post-transplantation phase was characterised by the activation of genes associated with RNA processing, transcriptional regulation, and abscisic acid signalling. During a summer marine heatwave (28 °C), both plant groups induced conserved heat-response pathways, including heat-shock proteins and protein-folding mechanisms. Furthermore, transplanted seedlings maintained higher expression of genes involved in photosystem II repair and photoprotection and exhibited reduced leaf growth and extensive leaf necrosis, consistent with a greater requirement for photosynthetic maintenace under prolonged thermal stress. Gene co-expression network analysis revealed that regulatory networks governing structural integrity, hormone signalling, and defence were more stable in natural meadow plants, while transplanted seedlings progressively reorganized their gene co-expression patterns to resemble those of natural meadow plants, particularly in leaves. Our findings reveal tissue-specific molecular trajectories of acclimatisation during early seedling establishment and identify candidate molecular indicators of field acclimatisation and thermal stress responses, providing new mechanistic insights relevant to seedling-based seagrass restoration under climate change.
