## Supplementary material for "Distinct seasonal acclimatisation trajectories characterize transplanted and natural meadow seagrass plants": Table S1

### Sheet: Sheet1
N. sample	Sample code	Tissue	Time	Site	Group	Plant in rebar/meadow	Plant type	Note
1	TRA_T1_S1_A_F1	leaf	T1	1	A	1	Transplanted seedling (TRA)
2	TRA_T1_S1_A_F2	leaf	T1	1	A	2	Transplanted seedling (TRA)
3	TRA_T1_S1_A_F3	leaf	T1	1	A	3	Transplanted seedling (TRA)
4	TRA_T1_S1_A_R1	root	T1	1	A	1	Transplanted seedling (TRA)
5	TRA_T1_S1_A_R2	root	T1	1	A	2	Transplanted seedling (TRA)
6	TRA_T1_S1_A_R3	root	T1	1	A	3	Transplanted seedling (TRA)
7	TRA_T1_S1_E_F1	leaf	T1	1	E	1	Transplanted seedling (TRA)
8	TRA_T1_S1_E_F2	leaf	T1	1	E	2	Transplanted seedling (TRA)
9	TRA_T1_S1_E_F3	leaf	T1	1	E	3	Transplanted seedling (TRA)
10	TRA_T1_S1_E_R1	root	T1	1	E	1	Transplanted seedling (TRA)
11	TRA_T1_S1_E_R2	root	T1	1	E	2	Transplanted seedling (TRA)
12	TRA_T1_S1_E_R3	root	T1	1	E	3	Transplanted seedling (TRA)	outlier
13	TRA_T1_S2_A_F1	leaf	T1	2	A	1	Transplanted seedling (TRA)
14	TRA_T1_S2_A_F2	leaf	T1	2	A	2	Transplanted seedling (TRA)
15	TRA_T1_S2_A_F3	leaf	T1	2	A	3	Transplanted seedling (TRA)
16	TRA_T1_S2_A_R1	root	T1	2	A	1	Transplanted seedling (TRA)
17	TRA_T1_S2_A_R2	root	T1	2	A	2	Transplanted seedling (TRA)
18	TRA_T1_S2_A_R3	root	T1	2	A	3	Transplanted seedling (TRA)
19	TRA_T1_S2_E_F1	leaf	T1	2	E	1	Transplanted seedling (TRA)
20	TRA_T1_S2_E_F2	leaf	T1	2	E	2	Transplanted seedling (TRA)
21	TRA_T1_S2_E_F3	leaf	T1	2	E	3	Transplanted seedling (TRA)
22	TRA_T1_S2_E_R1	root	T1	2	E	1	Transplanted seedling (TRA)
23	TRA_T1_S2_E_R2	root	T1	2	E	2	Transplanted seedling (TRA)	outlier
24	TRA_T1_S2_E_R3	root	T1	2	E	3	Transplanted seedling (TRA)	outlier
25	TRA_T2_S1_B_F1	leaf	T2	1	B	1	Transplanted seedling (TRA)
26	TRA_T2_S1_B_F2	leaf	T2	1	B	2	Transplanted seedling (TRA)
27	TRA_T2_S1_B_F3	leaf	T2	1	B	3	Transplanted seedling (TRA)
28	TRA_T2_S1_B_R1	root	T2	1	B	1	Transplanted seedling (TRA)
29	TRA_T2_S1_B_R2	root	T2	1	B	2	Transplanted seedling (TRA)
30	TRA_T2_S1_B_R3	root	T2	2	B	3	Transplanted seedling (TRA)	outlier
31	TRA_T2_S1_F_F1	leaf	T2	1	F	1	Transplanted seedling (TRA)
32	TRA_T2_S1_F_F2	leaf	T2	1	F	2	Transplanted seedling (TRA)
33	TRA_T2_S1_F_F3	leaf	T2	1	F	3	Transplanted seedling (TRA)
34	TRA_T2_S1_F_R1	root	T2	1	F	1	Transplanted seedling (TRA)
35	TRA_T2_S1_F_R2	root	T2	1	F	2	Transplanted seedling (TRA)
36	TRA_T2_S1_F_R3	root	T2	1	F	3	Transplanted seedling (TRA)
37	TRA_T2_S2_B_F1	leaf	T2	2	B	1	Transplanted seedling (TRA)
38	TRA_T2_S2_B_F2	leaf	T2	2	B	2	Transplanted seedling (TRA)
39	TRA_T2_S2_B_F3	leaf	T2	2	B	3	Transplanted seedling (TRA)
40	TRA_T2_S2_B_R1	root	T2	2	B	1	Transplanted seedling (TRA)
41	TRA_T2_S2_B_R2	root	T2	2	B	2	Transplanted seedling (TRA)
42	TRA_T2_S2_B_R3	root	T2	2	B	3	Transplanted seedling (TRA)
43	TRA_T2_S2_F_F1	leaf	T2	2	F	1	Transplanted seedling (TRA)
44	TRA_T2_S2_F_F2	leaf	T2	2	F	2	Transplanted seedling (TRA)
45	TRA_T2_S2_F_F3	leaf	T2	2	F	3	Transplanted seedling (TRA)
46	TRA_T2_S2_F_R1	root	T2	2	F	1	Transplanted seedling (TRA)
47	TRA_T2_S2_F_R2	root	T2	2	F	2	Transplanted seedling (TRA)
48	TRA_T2_S2_F_R3	root	T2	2	F	3	Transplanted seedling (TRA)
49	TRA_T3_S1_C_F1	leaf	T3	1	C	1	Transplanted seedling (TRA)
50	TRA_T3_S1_C_F2	leaf	T3	1	C	2	Transplanted seedling (TRA)
51	TRA_T3_S1_C_F3	leaf	T3	1	C	3	Transplanted seedling (TRA)
52	TRA_T3_S1_C_R1	root	T3	1	C	1	Transplanted seedling (TRA)
53	TRA_T3_S1_C_R2	root	T3	1	C	2	Transplanted seedling (TRA)
54	TRA_T3_S1_C_R3	root	T3	1	C	3	Transplanted seedling (TRA)
55	TRA_T3_S1_G_F1	leaf	T3	1	G	1	Transplanted seedling (TRA)
56	TRA_T3_S1_G_F2	leaf	T3	1	G	2	Transplanted seedling (TRA)
57	TRA_T3_S1_G_F3	leaf	T3	1	G	3	Transplanted seedling (TRA)
58	TRA_T3_S1_G_R1	root	T3	1	G	1	Transplanted seedling (TRA)
59	TRA_T3_S1_G_R2	root	T3	1	G	2	Transplanted seedling (TRA)
60	TRA_T3_S1_G_R3	root	T3	1	G	3	Transplanted seedling (TRA)
61	TRA_T3_S2_C_F1	leaf	T3	2	C	1	Transplanted seedling (TRA)
62	TRA_T3_S2_C_F2	leaf	T3	2	C	2	Transplanted seedling (TRA)
63	TRA_T3_S2_C_F3	leaf	T3	2	C	3	Transplanted seedling (TRA)
64	TRA_T3_S2_C_R1	root	T3	2	C	1	Transplanted seedling (TRA)
65	TRA_T3_S2_C_R2	root	T3	2	C	2	Transplanted seedling (TRA)
66	TRA_T3_S2_C_R3	root	T3	2	C	3	Transplanted seedling (TRA)	outlier
67	TRA_T3_S2_G_F1	leaf	T3	2	G	1	Transplanted seedling (TRA)
68	TRA_T3_S2_G_F2	leaf	T3	2	G	2	Transplanted seedling (TRA)
69	TRA_T3_S2_G_F3	leaf	T3	2	G	3	Transplanted seedling (TRA)
70	TRA_T3_S2_G_R1	root	T3	2	G	1	Transplanted seedling (TRA)
71	TRA_T3_S2_G_R2	root	T3	2	G	2	Transplanted seedling (TRA)
72	TRA_T3_S2_G_R3	root	T3	2	G	3	Transplanted seedling (TRA)
73	NAT_T1_S1_F1	leaf	T1	1		1	Natural meadow (NAT)
74	NAT_T1_S1_F2	leaf	T1	1		2	Natural meadow (NAT)
75	NAT_T1_S1_F3	leaf	T1	1		3	Natural meadow (NAT)
76	NAT_T1_S1_R1	root	T1	1		1	Natural meadow (NAT)
77	NAT_T1_S1_R2	root	T1	1		2	Natural meadow (NAT)
78	NAT_T1_S1_R3	root	T1	1		3	Natural meadow (NAT)
79	NAT_T1_S2_F1	leaf	T1	2		1	Natural meadow (NAT)
80	NAT_T1_S2_F2	leaf	T1	2		2	Natural meadow (NAT)
81	NAT_T1_S2_F3	leaf	T1	2		3	Natural meadow (NAT)
82	NAT_T1_S2_R1	root	T1	2		1	Natural meadow (NAT)
83	NAT_T1_S2_R2	root	T1	2		2	Natural meadow (NAT)	outlier
84	NAT_T1_S2_R3	root	T1	2		3	Natural meadow (NAT)	outlier
85	NAT_T2_S2_F1	leaf	T2	2		1	Natural meadow (NAT)
86	NAT_T2_S2_F2	leaf	T2	2		2	Natural meadow (NAT)
87	NAT_T2_S2_F3	leaf	T2	2		3	Natural meadow (NAT)
88	NAT_T2_S2_R1	root	T2	2		1	Natural meadow (NAT)
89	NAT_T2_S2_R2	root	T2	2		2	Natural meadow (NAT)
90	NAT_T2_S2_R3	root	T2	2		3	Natural meadow (NAT)
91	NAT_T3_S1_F1	leaf	T3	1		1	Natural meadow (NAT)
92	NAT_T3_S1_F2	leaf	T3	1		2	Natural meadow (NAT)
93	NAT_T3_S1_F3	leaf	T3	1		3	Natural meadow (NAT)
94	NAT_T3_S1_R1	root	T3	1		1	Natural meadow (NAT)
95	NAT_T3_S1_R2	root	T3	1		2	Natural meadow (NAT)
96	NAT_T3_S1_R3	root	T3	1		3	Natural meadow (NAT)
97	NAT_T3_S2_F1	leaf	T3	2		1	Natural meadow (NAT)
98	NAT_T3_S2_F2	leaf	T3	2		2	Natural meadow (NAT)
99	NAT_T3_S2_F3	leaf	T3	2		3	Natural meadow (NAT)
100	NAT_T3_S2_R1	root	T3	2		1	Natural meadow (NAT)
101	NAT_T3_S2_R2	root	T3	2		2	Natural meadow (NAT)
102	NAT_T3_S2_R3	root	T3	2		3	Natural meadow (NAT)
