## Supplementary material for "Distinct seasonal acclimatisation trajectories characterize transplanted and natural meadow seagrass plants": Table S2

### Sheet: Sheet1
	Total suspended solids (mg/mL)	BOD5	COD	Total P	Ammonium	Nitrite	Nitrate	Total tensioactives	Conductivity at 20°C (μS/cm)	Turbidity (N.T.U.)	Escherichia coli (cfu)	Intestinal enterococci (cfu)	Fecal coliforms (cfu)	Coliform bacteria (cfu)
T0
Site 1	3	51	163	0.33	0.03	0.04	0.5	0.09	59	< 1	20	16	10	40
Site 2	1	49	160	0.32	0.03	0.04	0.6	0.12	58	< 1	0	0	0	0
T1
Site 1	3	58	160	0.38	0.04	0.042	0.5	0.09	61	<1	1	8	20	40
Site 2	1	58	161	0.42	0.05	0.043	0.58	0.1	61	<1	1	16	5	15
T2
Site 1	2	52	155	0.37	0.05	0.043	0.53	0.075	49	<1	10	50	14	15
Site 2	1	53	158	0.044	0.04	0.042	0.6	0.08	50	<1	0	21	4	35
T3
Site 1	1	55	150	0.03	0.04	0.01	0.6	0.02	57	<1	200	119	85	325
Site 2	7	51	150	0.01	0.05	0.02	0.7	0.04	53	<1	96	73	70	160
