## Supplementary material for "Distinct seasonal acclimatisation trajectories characterize transplanted and natural meadow seagrass plants": Table S5

### Sheet: Root
Module Turquoise					Module red					Module purple
Gene_id	SwissProt_ID	SwissProt_function	Degree		Gene_id	SwissProt_ID	SwissProt_function	Degree		Gene_id	SwissProt_ID	SwissProt_function	Degree
Posoc01g30220	Q9UNI6	Dual specificity protein phosphatase 12 (EC 3.1.3.16) (EC 3.1.3.48) (Dual specificity tyrosine phosphatase YVH1)	1203		Posoc08g04900	P46665	Homeobox-leucine zipper protein HAT14 (Homeodomain-leucine zipper protein HAT14) (HD-ZIP protein 14)	262		Posoc04g02930	Q55BK0	Ubiquitin fusion degradation protein 1 homolog	452
Posoc03g28610	Q75H77	Serine/threonine-protein kinase SAPK10 (EC 2.7.11.1) (Osmotic stress/abscisic acid-activated protein kinase 10) (stress-activated protein kinase 10) (OsSAPK10)	884		Posoc04g15970	O82161	Protein PHOSPHATE-INDUCED 1	236		Posoc04g23780	Q9CXW3	Calcyclin-binding protein (CacyBP) (Siah-interacting protein)	446
Posoc02g10260	A2RVR7	Peptide chain release factor 1, mitochondrial (AtmtRF1)	876		Posoc01g11540	Q93WC9	Adenylate isopentenyltransferase 3, chloroplastic (AtIPT3) (EC 2.5.1.112) (Adenylate dimethylallyltransferase 3) (Cytokinin synthase 3)	227		Posoc07g06510	O04705	Gibberellin 20 oxidase 1-D (EC 1.14.11.-) (GA 20-oxidase 1-D) (Gibberellin C-20 oxidase 1-D) (Protein Wga20) (TaGA20ox1-D) (Ta20ox1D)	443
Posoc06g17070	F4I0K2	Fructokinase-like 2, chloroplastic (pfkB-type carbohydrate kinase family protein 1)	841		Posoc02g04620	Q9SRE5	Uncharacterized protein At1g76660	207		Posoc01g40320	P05478	18.5 kDa class I heat shock protein (HSP 18.5)	442
Posoc10g06100	O64530	Thiosulfate/3-mercaptopyruvate sulfurtransferase 1, mitochondrial (EC 2.8.1.1) (EC 2.8.1.2) (AtMST1) (Rhodanese homolog protein 1) (AtRDH1) (Sulfurtransferase 1) (AtStr1)	821		Posoc03g23680	Q9LI74	Protein CHUP1, chloroplastic (Protein CHLOROPLAST UNUSUAL POSITIONING 1)	178		Posoc03g02100	Q9SA63	Protein LIFEGUARD 4 (AtLFG4)	442
Posoc02g00220	P35872	Transcription termination/antitermination protein NusG	818		Posoc01g25980	Q9LYT5	Probable pectinesterase/pectinesterase inhibitor 35 [Includes: Pectinesterase inhibitor 35 (Pectin methylesterase inhibitor 35); Pectinesterase 35 (PE 35) (EC 3.1.1.11) (Pectin methylesterase 35) (AtPME35)]	174		Posoc05g21220	Q2JS42	Uridylate kinase (UK) (EC 2.7.4.22) (Uridine monophosphate kinase) (UMP kinase) (UMPK)	442
Posoc07g09280	P36627	Cellular nucleic acid-binding protein homolog	818		Posoc10g03560	Q9ZWA1	Zinc finger CCCH domain-containing protein 2 (AtC3H2) (Protein SOMNUS) (SOM) (Tandem CCCH Zinc Finger protein 4) (AtTZF4)	159		Posoc03g11480	Q01899	Heat shock 70 kDa protein, mitochondrial	442
Posoc06g05130	O13787	Translocation protein sec62	805		Posoc06g20400	Q8VZQ2	Transcription factor MYB61 (Myb-related protein 61) (AtMYB61)	141		Posoc05g20960	Q6NQG7	RING-H2 finger protein ATL78 (EC 2.3.2.27) (RING-type E3 ubiquitin transferase ATL78)	442
Posoc10g09530	Q94K71	CBBY-like protein (AtCbby) (EC 3.1.3.-)	722		Posoc03g08020	Q8S8A0	Protein GLUTAMINE DUMPER 4	120		Posoc01g32140	P27879	18.1 kDa class I heat shock protein (Fragment)	441
Posoc01g38610	Q54G80	Transcription initiation factor IIA subunit 1 (General transcription factor IIA subunit 1)	706		Posoc07g07260	-	-	110		Posoc02g12840	-	-	440
Posoc10g07730	Q9CQ36	DNA polymerase epsilon subunit 4 (DNA polymerase II subunit 4) (DNA polymerase epsilon subunit p12)	674		Posoc07g00080	Q9C6W5	ABC transporter G family member 14 (ABC transporter ABCG.14) (AtABCG14) (Protein INSENSITIVE TO TEMPERATURE 211) (White-brown complex homolog protein 14) (AtWBC14)	103		Posoc01g22820	P46254	Heat shock 22 kDa protein, mitochondrial	438
Posoc03g10350	Q6H7P8	Zinc finger A20 and AN1 domain-containing stress-associated protein 4 (OsSAP4)	672		Posoc04g17080	Q9FVC1	MADS-box protein SVP (Protein SHORT VEGETATIVE PHASE)	95		Posoc01g40390	Q42796	Fructose-1,6-bisphosphatase, chloroplastic (FBPase) (EC 3.1.3.11) (D-fructose-1,6-bisphosphate 1-phosphohydrolase)	436
Posoc01g27110	-	-	653		Posoc03g16090	A2YGR5	Squamosa promoter-binding-like protein 12	93		Posoc06g01050	Q6ICB0	Desumoylating isopeptidase 1 (DeSI-1) (EC 3.4.-.-) (PPPDE peptidase domain-containing protein 2) (Polyubiquitinated substrate transporter) (POST)	436
Posoc01g20450	Q9LU39	Glutamyl-tRNA reductase-binding protein, chloroplastic (AtGluTRBP) (GluTR-binding protein) (Protein PROTON GRADIENT REGULATION 7)	645		Posoc03g20480	F4K6B8	Leucine-rich repeat receptor-like serine/threonine-protein kinase RGI4 (EC 2.7.11.1) (Protein RECEPTOR OF RGF1 2) (Protein RGF1 INSENSITIVE 4) (Protein STERILITY-REGULATING KINASE MEMBER 2)	91		Posoc01g24440	Q9LV09	Protein BOBBER 1	436
Posoc03g20210	Q66GP0	BTB/POZ domain-containing protein SR1IP1 (Protein ATSR1-INTERACTION PROTEIN 1)	612		Posoc04g06630	-	-	73		Posoc05g09270	-	-	435
Posoc07g06170	Q9FNX5	Phragmoplastin DRP1E (EC 3.6.5.-) (Dynamin-like protein 1E) (Dynamin-like protein 4) (Dynamin-like protein DLP2) (Dynamin-related protein 1E) (AtDRP1E)	604		Posoc08g14460	Q8LPR5	Transcription factor TCP4 (Protein MATERNAL EFFECT EMBRYO ARREST 35)	69		Posoc02g15330	Q6YYW5	Expansin-A32 (Alpha-expansin-32) (OsEXP32) (OsEXPA32) (OsaEXPa1.30)	435
Posoc03g09240	Q9SJW0	Myb family transcription factor PHL7 (Protein PHR1-LIKE 7)	595		Posoc04g21400	Q8RWZ5	G-type lectin S-receptor-like serine/threonine-protein kinase SD2-5 (EC 2.7.11.1) (S-domain-2 (SD2) receptor kinase 5) (SD2-5)	67		Posoc05g01980	Q9STK9	Cytochrome P450 71A24 (EC 1.14.-.-)	433
Posoc05g16170	Q6DRD9	Protein ABHD11 (EC 3.-.-.-) (Alpha/beta hydrolase domain-containing protein 11) (Abhydrolase domain-containing protein 11) (Williams-Beuren syndrome chromosomal region 21 protein homolog)	594		Posoc01g15950	-	-	66		Posoc03g24310	F4HQD4	Heat shock 70 kDa protein 15 (Heat shock protein 70-15) (AtHsp70-15)	430
Posoc10g04970	Q39211	DNA-directed RNA polymerases II, IV and V subunit 3 (DNA-directed RNA polymerase II 36 kDa polypeptide A) (DNA-directed RNA polymerase II subunit RPB3-A) (RNA polymerase II subunit 3-A) (RNA polymerase II subunit B3-A)	590		Posoc10g07250	Q6K9N1	Casein kinase 1 (OsCKI1) (EC 2.7.11.1) (Protein HYBRID BREAKDOWN 2) (Protein LOW TEMPERATURE GROWTH 1)	55		Posoc06g19200	-	-	430
Posoc09g01980	Q8H159	Polyubiquitin 10 [Cleaved into: Ubiquitin]	575		Posoc02g18850	Q39117	Trihelix transcription factor GT-2 (Trihelix DNA-binding protein GT-2)	54		Posoc01g20820	Q7LHG5	Transposon Ty3-I Gag-Pol polyprotein (Gag3-Pol3) (Transposon Ty3-2 TYA-TYB polyprotein) [Cleaved into: Capsid protein (CA) (p24); Spacer peptide p3; Nucleocapsid protein p11 (NC); Ty3 protease (PR) (EC 3.4.23.-) (p16); Spacer peptide J; Reverse transcriptase/ribonuclease H (RT) (RT-RH) (EC 2.7.7.49) (EC 2.7.7.7) (EC 3.1.26.4) (p55); Integrase p52 (IN); Integrase p49 (IN)]	429
Posoc03g07390	C7A2A0	Benzaldehyde dehydrogenase, mitochondrial (EC 1.2.1.28) (2-phenylacetaldehyde dehydrogenase) (EC 1.2.1.39) (Acetaldehyde dehydrogenase) (EC 1.2.1.3)	560		Posoc02g33930	-	-	48		Posoc03g09610	O49621	MLO-like protein 1 (AtMlo1) (MLO protein homolog 1) (AtMlo-H1)	429
Posoc06g10750	Q9M065	Pentatricopeptide repeat-containing protein At4g36680, mitochondrial	557		Posoc10g03510	Q38741	Squamosa promoter-binding protein 1	47		Posoc05g09280	P14381	Transposon TX1 uncharacterized 149 kDa protein (ORF 2)	427
Posoc05g09930	Q9FYA2	Probable WRKY transcription factor 75 (WRKY DNA-binding protein 75)	550		Posoc01g21890	O23052	Uncharacterized TPR repeat-containing protein At1g05150	47		Posoc01g25820	Q0III6	DnaJ homolog subfamily B member 6 (MRJ)	427
Posoc10g09480	Q655R6	Molybdenum cofactor sulfurase (MCS) (MOS) (MoCo sulfurase) (EC 2.8.1.9) (Molybdenum cofactor sulfurase-like protein 3) (Molybdenum cofactor sulfurtransferase)	526
Posoc05g10760	Q8F7K3	Ribosome maturation factor RimP	515
Posoc03g02440	-	-	512
Posoc03g09370	Q9FFK6	Nuclear pore complex protein NUP88 (Nucleoporin 88) (Protein EMBRYO DEFECTIVE 2789) (Protein MODIFIER OF SNC1,7)	487
Posoc05g05430	O80567	La-related protein 6B (AtLARP6b) (VirF-interacting protein FIP1)	478
Posoc03g04310	Q9LF37	Chaperone protein ClpB3, chloroplastic (ATP-dependent Clp protease ATP-binding subunit ClpB homolog 3) (Casein lytic proteinase B3) (Protein ALBINO OR PALE GREEN 6)	477
Posoc03g14280	P94026	Ribulose-1,5 bisphosphate carboxylase/oxygenase large subunit N-methyltransferase, chloroplastic (EC 2.1.1.127) ([Ribulose-bisphosphate carboxylase]-lysine N-methyltransferase) (RuBisCO LSMT) (RuBisCO methyltransferase) (rbcMT)	474
Posoc07g00110	Q9FHK0	F-box protein SKIP31 (SKP1-interacting partner 31)	468
Posoc06g11750	F4I171	Mediator of RNA polymerase II transcription subunit 15a	467
Posoc01g30430	Q8N5M1	ATP synthase mitochondrial F1 complex assembly factor 2 (ATP12 homolog)	467
Posoc07g12520	Q5EB97	Zinc finger CCHC domain-containing protein 10	454
Posoc02g01590	Q8LBP4	Inner membrane protein ALBINO3, chloroplastic	453
Posoc04g02000	F4IQJ2	Elongator complex protein 5 (AtELP5) (Elongator component 5)	448
Posoc05g02020	Q9FGS4	Quinolinate synthase, chloroplastic (EC 2.5.1.72) (Protein ONSET OF LEAF DEATH 5) (Protein SULFUR E 3)	435
Posoc02g18480	P40228	Casein kinase II subunit beta-1 (CK II beta-1)	429
Posoc03g00630	K7WCI9	Dehydrodolichyl diphosphate synthase CPT3 (EC 2.5.1.87) (Cis-prenyltransferase 3) (SlCPT3)	425
Posoc02g07330	Q9LVP9	Vesicle transport v-SNARE 13 (AtVTI13) (Vesicle soluble NSF attachment protein receptor 13) (Vesicle transport v-SNARE protein VTI13)	424
Posoc04g02290	-	-	420
Posoc04g19680	Q9FPS2	Ubiquitin carboxyl-terminal hydrolase 25 (EC 3.4.19.12) (Deubiquitinating enzyme 25) (AtUBP25) (Ubiquitin thioesterase 25) (Ubiquitin-specific-processing protease 25)	408
Posoc05g13410	Q9SGU2	Auxin-responsive protein SAUR71 (Protein SMALL AUXIN UP RNA 71)	406
Posoc10g00830	-	-	394
Posoc04g08130	A2ZM73	Cytoplasmic tRNA 2-thiolation protein 2	392
Posoc03g16940	-	-	380
Posoc03g23300	-	-	375
Posoc04g14610	Q39237	Transcription factor TGA1 (DNA-binding protein TGA1a-like protein) (bZIP transcription factor 47) (AtbZIP47)	370
Posoc01g08410	Q6ZLC4	Phosphopantetheine adenylyltransferase 1 (EC 2.7.7.3) (Dephospho-CoA pyrophosphorylase 1) (Pantetheine-phosphate adenylyltransferase 1)	368
Posoc03g01380	Q9LJE5	YTH domain-containing protein ECT2 (Protein EVOLUTIONARILY CONSERVED C-TERMINAL REGION 2)	359
Posoc06g17250	Q8LB33	F-box protein At3g58530	347
Posoc06g04730	Q9M2Z4	Membrane steroid-binding protein 2 (AtMP2) (Membrane-associated progesterone-binding protein 3) (AtMAPR3)	343
Posoc02g14600	Q10LF7	Nuclear/nucleolar GTPase 2 (OsNug2)	343
Posoc10g12910	-	-	330
Posoc10g06650	Q8BVH9	tRNA N(3)-methylcytidine methyltransferase METTL6 (EC 2.1.1.-) (Methyltransferase-like protein 6)	323
Posoc01g25330	Q9M2B4	PHD finger protein ALFIN-LIKE 3 (Protein AL3)	323
Posoc03g18810	Q7KWX9	Putative exosome complex component rrp40 (Exosome component 3) (Ribosomal RNA-processing protein 40)	318
Posoc04g21530	Q9D2V5	Protein AAR2 homolog (AAR2 splicing factor homolog)	314
Posoc08g11740	Q6WLH4	Single myb histone 3 (Protein SINGLE MYB HISTONE3)	310
Posoc01g26810	O24133	Magnesium-chelatase subunit ChlD, chloroplastic (Mg-chelatase subunit D) (EC 6.6.1.1) (Mg-protoporphyrin IX chelatase subunit ChlD)	309
Posoc09g04500	Q9SIV3	Transcription activator GLK1 (GBF'S PRO-RICH REGION-INTERACTING factor 1) (Golden2-like protein 1) (AtGLK1)	307
Posoc02g30590	Q9LJK1	Glycoprotein 3-alpha-L-fucosyltransferase A (EC 2.4.1.214) (Core alpha-(1,3)-fucosyltransferase) (Fuc-T C3) (FucT1) (FucTA) (Fucosyltransferase 11) (AtFUT11)	301
Posoc10g11920	M4IRL6	Probable CoA ligase CCL7 (HlCCL7) (EC 6.2.1.-)	299
Posoc06g20120	Q70G58	Thioredoxin reductase NTRC (EC 1.8.1.9) (NADPH-dependent thioredoxin reductase C) (OsNTRC)	298
Posoc04g03620	Q6PCT5	Polyglutamine-binding protein 1 (PQBP-1) (Polyglutamine tract-binding protein 1)	292
Posoc08g13130	Q9LU46	DEAD-box ATP-dependent RNA helicase 35 (EC 3.6.4.13)	292
Posoc01g39680	-	-	291
Posoc01g12620	P39101	Protein CAJ1	286
Posoc03g10730	Q03897	Maintenance of telomere capping protein 5 (SEH-associated protein 3)	286
Posoc01g18140	Q1G3Q4	Protein RGF1 INDUCIBLE TRANSCRIPTION FACTOR 1	277
Posoc01g06180	Q9SDN0	Chaperone protein dnaJ 20, chloroplastic (AtDjC20) (AtJ20)	275
Posoc06g18940	Q84RR2	Probable E3 ubiquitin-protein ligase ARI2 (EC 2.3.2.31) (ARIADNE-like protein ARI2) (Protein ariadne homolog 2) (RING-type E3 ubiquitin transferase ARI2)	275
Posoc01g01130	Q8BJM3	Coiled-coil domain-containing protein R3HCC1L (Growth inhibition and differentiation-related protein 88 homolog) (R3H and coiled-coil domain-containing protein 1-like)	274
Posoc08g10370	P71020	Putative RNA-binding protein YlmH	272
Posoc08g14130	Q9FPW6	BTB/POZ domain-containing protein POB1 (POZ/BTB CONTAINING-PROTEIN 1) (AtPOB1)	270
Posoc07g08850	Q04960	DnaJ protein homolog (DNAJ-1)	267
Posoc04g23570	O65679	Probable pinoresinol-lariciresinol reductase 3 (AtPLR3) (EC 1.23.1.-) (lariciresinol reductase)	265
Posoc06g16930	B2VA83	5'-nucleotidase SurE (EC 3.1.3.5) (Nucleoside 5'-monophosphate phosphohydrolase)	264
Posoc01g30330	O81098	DNA-directed RNA polymerases II and IV subunit 5A (RPB5a) (DNA-directed RNA polymerase II subunit E) (RNA polymerase I, II and III 24.3 kDa subunit) (AtRPB24.3)	263
Posoc04g07800	Q9SUK9	Probable protein phosphatase 2C 55 (AtPP2C55) (EC 3.1.3.16)	261
Posoc05g17040	A8WGS4	TLC domain-containing protein 2	259
Posoc05g14550	Q9FI46	Chromophore lyase CRL, chloroplastic (EC 4.-.-.-) (Protein CONSTITUTIVE ACTIVATOR OF AAA-ATPase 33) (Protein CRUMPLED LEAF)	253
Posoc09g09040	Q8N806	Putative E3 ubiquitin-protein ligase UBR7 (EC 2.3.2.27) (N-recognin-7) (RING-type E3 ubiquitin transferase UBR7)	252
Posoc06g01560	Q6Z156	Protein PHOSPHATE STARVATION RESPONSE 2 (OsPHR2)	252
Posoc01g21370	-	-	251
Posoc06g00740	A1A6M1	Protein disulfide isomerase pTAC5, chloroplastic (EC 5.3.4.1) (Protein PLASTID TRANSCRIPTIONALLY ACTIVE 5) (pTAC5)	251
Posoc02g12150	Q9LHK1	Nudix hydrolase 16, mitochondrial (AtNUDT16) (EC 3.6.1.-)	250
Posoc04g15600	Q43125	Cryptochrome-1 (AtCry) (Atcry1) (Blue light photoreceptor) (Protein BLUE LIGHT UNINHIBITED 1) (Protein ELONGATED HYPOCOTYL 4) (Protein OUT OF PHASE 2) (OOP2)	247
Posoc08g00830	P93805	Phosphoglucomutase, cytoplasmic 2 (PGM 2) (EC 5.4.2.2) (Glucose phosphomutase 2)	245
Posoc04g22590	Q8N0Z6	Tetratricopeptide repeat protein 5 (TPR repeat protein 5) (Stress-responsive activator of p300) (Strap)	244
Posoc02g28910	Q8VY80	FCS-Like Zinc finger 5	242
Posoc06g04330	-	-	238
Posoc03g03670	P25519	GTPase HflX (GTP-binding protein HflX)	236
Posoc03g24550	-	-	235
Posoc01g33990	Q9LZX1	Protein LURP-one-related 15	232
Posoc01g32890	Q8BKU8	Transmembrane protein 87B	225
Posoc04g23090	-	-	225
Posoc02g19840	O24629	RNA polymerase sigma factor sigA (Sigma factor A) (Sigma-A) (RNA polymerase sigma factor sig1) (Atsig1) (Sigma factor 1) (RNA polymerase sigma factor sig2) (Atsig2) (Sigma factor 2) (RNA polymerase sigma factor sigB) (Sigma factor B) (Sigma-B)	224
Posoc07g03410	Q8RWJ7	Protein SAWADEE HOMEODOMAIN HOMOLOG 2 (Probable DNA-binding transcription factor 2)	224
Posoc06g01650	Q9AV81	Pre-mRNA-processing factor 19 (EC 2.3.2.27) (Plant U-box protein 72) (OsPUB72) (RING-type E3 ubiquitin transferase PRP19) (U-box domain-containing protein 72)	224
Posoc02g03750	Q503W7	Outer mitochondrial transmembrane helix translocase (EC 7.4.2.-) (ATPase family AAA domain-containing protein 1-B)	223
Posoc01g27600	Q96EX2	RING finger and transmembrane domain-containing protein 2 (Transmembrane protein 118)	222
Posoc06g11090	-	-	218
Posoc09g08090	Q9FLX3	F-box protein At5g52880	216
Posoc01g11270	P29620	Cyclin-dependent kinase D-1 (CDKD;1) (EC 2.7.11.22) (EC 2.7.11.23) (CDC2+/CDC28-related protein kinase R2) (CDK-activating kinase R2) (CAK-R2)	215
Posoc01g08440	Q94A21	SPX domain-containing protein 4 (Protein SPX DOMAIN GENE 4) (AtSPX4)	215
Posoc05g01280	Q9LU91	F-box protein SKIP14 (SKP1-interacting partner 14)	214
Posoc02g04000	-	-	213
Posoc01g17150	F4IFC5	Threonine--tRNA ligase, chloroplastic/mitochondrial 2 (EC 6.1.1.3) (Protein EMBRYO DEFECTIVE 2761) (Threonyl-tRNA synthetase) (ThrRS)	211

### Sheet: Leaf
Module black					Module brown					Module greenyellow
Gene_id	SwissProt_ID	SwissProt_function	Degree		Gene_id	SwissProt_ID	SwissProt_function	Degree		Gene_id	SwissProt_ID	SwissProt_function	Degree
Posoc05g17870	Q9FL44	Protein MAINTENANCE OF PSII UNDER HIGH LIGHT 1	511		Posoc06g08220	Q8H1F0	bZIP transcription factor 29 (AtbZIP29) (Protein DRINK ME-LIKE)	803		Posoc01g38720	Q99P31	Hsp70-binding protein 1 (HspBP1) (Heat shock protein-binding protein 1) (Hsp70-interacting protein 1)	335
Posoc06g08460	R4HZ96	Beta-carotene isomerase D27, chloroplastic (EC 5.2.1.14) (Protein DWARF-27)	444		Posoc04g09110	Q9LV16	Hydroxyproline O-galactosyltransferase GALT6 (EC 2.4.1.-) (Beta-1,3-galactosyltransferase 19)	802		Posoc01g26640	P27880	18.2 kDa class I heat shock protein	332
Posoc01g14360	Q9M7I9	Stress enhanced protein 1, chloroplastic	440		Posoc07g04400	Q9SHD0	Zinc finger protein ZAT4	728		Posoc05g09270	-	-	323
Posoc01g33550	-	-	439		Posoc02g04900	Q75KV9	Transcription factor BHLH148 (Basic helix-loop-helix protein 148) (OsbHLH148) (bHLH transcription factor bHLH148)	691		Posoc01g34250	P09189	Heat shock cognate 70 kDa protein	322
Posoc05g20540	Q9SRE0	5-formyltetrahydrofolate cyclo-ligase-like protein COG0212 (Protein CLUSTERS OF ORTHOLOGOUS GROUP 212)	434		Posoc04g18020	Q9SZ06	Ethylene-responsive transcription factor ERF109	684		Posoc05g09280	P14381	Transposon TX1 uncharacterized 149 kDa protein (ORF 2)	321
Posoc08g09370	Q42961	Phosphoglycerate kinase, chloroplastic (EC 2.7.2.3)	432		Posoc06g21070	-	-	680		Posoc01g20740	-	-	320
Posoc01g04490	Q9LSE4	Protein COFACTOR ASSEMBLY OF COMPLEX C SUBUNIT B CCB1, chloroplastic	429		Posoc02g32950	Q9FHK4	Protein ENHANCED DISEASE RESISTANCE 4	652		Posoc05g13300	O65373	BAG family molecular chaperone regulator 5, mitochondrial (Bcl-2-associated athanogene 5)	319
Posoc03g28210	Q7Y0D4	Thioredoxin-like protein HCF164, chloroplastic (Protein HIGH CHLOROPHYLL FLUORESCENCE 164)	420		Posoc03g12770	Q6IEL0	WRKY transcription factor WRKY71 (OsWRKY71)	631		Posoc02g19450	Q5XEP2	Hsp70-Hsp90 organizing protein 2 (AtHop2)	319
Posoc09g11210	Q9FEC1	Light-harvesting complex-like protein OHP2, chloroplastic (One-helix protein 2) (Protein LIGHT-HARVESTING LIKE 6)	418		Posoc02g27400	Q9S7M2	Protein TIFY 10B (Jasmonate ZIM domain-containing protein 2)	629		Posoc06g01050	Q6ICB0	Desumoylating isopeptidase 1 (DeSI-1) (EC 3.4.-.-) (PPPDE peptidase domain-containing protein 2) (Polyubiquitinated substrate transporter) (POST)	317
Posoc02g16270	Q9SL05	Protein PROTON GRADIENT REGULATION 5, chloroplastic	384		Posoc01g28890	Q43531	Calcium and calcium/calmodulin-dependent serine/threonine-protein kinase (LlCCaMK) (EC 2.7.11.17)	625		Posoc03g21740	Q9FU27	Zinc finger CCCH domain-containing protein 2 (OsC3H2) (Protein DELAY OF THE ONSET OF SENESCENCE) (OsDOS)	316
Posoc03g10160	-	-	383		Posoc04g11090	Q9AUV6	UDP-glucose 6-dehydrogenase 3 (UDP-Glc dehydrogenase 3) (UDP-GlcDH 3) (UDPGDH 3) (EC 1.1.1.22) (Os-UGD3)	619		Posoc04g20000	D3THI6	UDP-glycosyltransferase 71A15 (EC 2.4.1.-) (UDP-glucose:chalcone 2'-O-glucosyltransferase) (UDP-glucose:flavonol 2'-O-glucosyltransferase)	316
Posoc07g00300	O22812	AT-hook motif nuclear-localized protein 10 (AT-hook protein 1)	381		Posoc04g17840	-	-	615		Posoc09g07110	P42730	Chaperone protein ClpB1 (ATP-dependent Clp protease ATP-binding subunit ClpB homolog 1) (Casein lytic proteinase B1) (Heat shock protein 101) (Protein DEFECTIVE IN LONG-TERM ACQUIRED THERMOTOLERANCE)	313
Posoc07g01060	Q9FVR6	Uncharacterized protein At1g32220, chloroplastic	374		Posoc05g00020	Q9ZSD4	Syntaxin-121 (AtSYP121) (Syntaxin-related protein At-Syr1)	602		Posoc08g04620	Q55DB6	Activator of 90 kDa heat shock protein ATPase homolog	312
Posoc04g15530	Q9LV81	Probable mitochondrial adenine nucleotide transporter BTL3 (Adenine nucleotide transporter BT1-like protein 3)	372		Posoc07g15450	Q9XID5	Protein PSK SIMULATOR 1 (AtPSI1)	599		Posoc02g01520	P09189	Heat shock cognate 70 kDa protein	311
Posoc08g07230	P06183	Photosystem II 10 kDa polypeptide, chloroplastic (Light-inducible tissue-specific ST-LS1 protein)	368		Posoc03g24290	O82337	Arabinogalactan protein 16 (AtAGP16) (Arabinogalactan peptide 16) (AG-peptide 16)	581		Posoc01g40390	Q42796	Fructose-1,6-bisphosphatase, chloroplastic (FBPase) (EC 3.1.3.11) (D-fructose-1,6-bisphosphate 1-phosphohydrolase)	310
Posoc01g00900	Q96KR6	Protein FAM210B, mitochondrial	364		Posoc08g06770	-	-	579		Posoc06g11520	Q652B0	Heat stress transcription factor B-2c (Heat stress transcription factor 24) (OsHsf-24)	309
Posoc01g22550	P48348	14-3-3-like protein GF14 kappa (General regulatory factor 8)	360		Posoc03g17510	Q9SYM5	Trifunctional UDP-glucose 4,6-dehydratase/UDP-4-keto-6-deoxy-D-glucose 3,5-epimerase/UDP-4-keto-L-rhamnose-reductase RHM1 (Protein REPRESSOR OF LRX1 1) (Rhamnose biosynthetic enzyme 1) (AtRHM1) [Includes: UDP-glucose 4,6-dehydratase (EC 4.2.1.76); UDP-4-keto-6-deoxy-D-glucose 3,5-epimerase/UDP-4-keto-L-rhamnose 4-keto-reductase (EC 1.1.1.-) (EC 5.1.3.-)]	564		Posoc01g40280	P27880	18.2 kDa class I heat shock protein	308
Posoc04g02820	Q55403	Thylakoid membrane protein slr0575	337		Posoc06g18910	O22808	Protein LYK5 (LysM domain receptor-like kinase 5) (LysM-containing receptor-like kinase 5)	553
Posoc05g04450	Q9SM43	Violaxanthin de-epoxidase, chloroplastic (EC 1.23.5.1)	330		Posoc04g19520	Q8LBM2	Protein TIFY 5A (Jasmonate ZIM domain-containing protein 8)	543
Posoc07g00430	Q55480	Uncharacterized sugar kinase slr0537 (EC 2.7.1.-)	324		Posoc01g39400	-	-	535
Posoc08g00220	Q9SX29	ATP-dependent Clp protease adapter protein CLPS1, chloroplastic	310		Posoc10g01250	Q69VG1	Chitin-inducible gibberellin-responsive protein 1	497
Posoc02g13250	Q9ZUU8	SNF1-related protein kinase regulatory subunit beta-3 (AKIN subunit beta-3) (AKINB3) (AKINbeta3)	306		Posoc01g37030	O80871	Probable protein phosphatase 2C 25 (AtPP2C25) (EC 3.1.3.16) (Protein phosphatase AP2C1)	493
Posoc04g23550	Q9FFZ1	Pheophytinase, chloroplastic (EC 3.1.1.-) (Pheophytin pheophorbide hydrolase) (Protein CO-REGULATED WITH NYE1)	301		Posoc10g04650	O23193	CBS domain-containing protein CBSX1, chloroplastic (CBS domain-containing protein 2) (AtCDCP2) (Protein LOSS OF THE TIMING OF ET AND JA BIOSYNTHESIS 2) (AtLEJ2)	490
Posoc01g12840	A7Q0V4	S-adenosylmethionine synthase 5 (AdoMet synthase 5) (EC 2.5.1.6) (Methionine adenosyltransferase 5) (MAT 5)	297		Posoc02g03070	Q9LY50	Putative serine/threonine-protein kinase-like protein CCR3 (EC 2.7.11.1) (Protein CRINKLY 4 RELATED 3) (AtCRR3)	488
Posoc01g01690	Q40677	Fructose-bisphosphate aldolase, chloroplastic (EC 4.1.2.13) (Chloroplastic aldolase) (AldP)	295		Posoc05g18550	A0A178VBJ0	Protein ALTERED PHOSPHATE STARVATION RESPONSE 1	485
Posoc03g01740	Q9SKZ5	Folate-biopterin transporter 1, chloroplastic	293		Posoc07g13500	Q6B6R4	WRKY transcription factor WRKY24 (OsWRKY24)	473
Posoc08g15480	Q9LU21	Photosynthetic NDH subunit of subcomplex B 3, chloroplastic (Protein PnsB3) (NDH-DEPENDENT CYCLIC ELECTRON FLOW 4)	291		Posoc08g02480	Q93WV5	Probable WRKY transcription factor 69 (WRKY DNA-binding protein 69)	472
					Posoc05g06970	Q55DL2	Histidine protein methyltransferase 1 homolog (EC 2.1.1.85) (Protein METTL18 homolog)	469
					Posoc06g08740	-	-	467
					Posoc06g08750	-	-	466
					Posoc01g27430	Q9SCZ4	Receptor-like protein kinase FERONIA (EC 2.7.11.1) (Protein SIRENE)	465
					Posoc06g03730	Q9FN67	BTB/POZ domain-containing protein At5g41330	464
					Posoc07g00600	Q0JKZ0	Cinnamoyl-CoA reductase-like SNL6 (EC 1.2.-.-) (Protein SUPPRESSOR OF NH1-MEDIATED LESION 6)	456
					Posoc09g10390	Q9M2U3	Protein ALP1-like (EC 3.1.-.-)	453
					Posoc10g02880	P53683	Calcium-dependent protein kinase 19 (OsCDPK19) (OsCPK19) (EC 2.7.11.1) (Calcium-dependent protein kinase isoform 2) (OsCDPK2) (OsCPK2)	447
					Posoc01g36460	Q9LY50	Putative serine/threonine-protein kinase-like protein CCR3 (EC 2.7.11.1) (Protein CRINKLY 4 RELATED 3) (AtCRR3)	443
					Posoc03g23110	Q9SUP6	Probable WRKY transcription factor 53 (WRKY DNA-binding protein 53)	438
					Posoc06g21060	-	-	434
					Posoc06g01880	Q9LHG8	Protein ELC (AtELC) (ESCRT-I complex subunit VPS23 homolog 1) (Protein VACUOLAR PROTEIN SORTING 23A) (Vacuolar protein-sorting-associated protein 23 homolog 1)	430
					Posoc01g28670	O80683	Calmodulin-binding protein 25 (AtCAMBP25) (VQ motif-containing protein 15) (AtVQ15)	428
					Posoc06g01850	Q9LIR6	Beta-amylase 1, chloroplastic (EC 3.2.1.2) (1,4-alpha-D-glucan maltohydrolase) (Beta-amylase 7) (Thioredoxin-regulated beta-amylase) (TR-BAMY)	422
					Posoc03g24820	O48780	3-ketoacyl-CoA synthase 11 (KCS-11) (EC 2.3.1.199) (Very long-chain fatty acid condensing enzyme 11) (VLCFA condensing enzyme 11)	419
					Posoc03g06500	Q9FW03	Putative methylesterase 11, chloroplastic (AtMES11) (EC 3.1.1.-)	417
					Posoc06g09270	-	-	415
					Posoc04g15050	P0C897	Putative UPF0481 protein At3g02645	408
					Posoc04g07920	Q10QE9	UPF0496 protein 1	408
					Posoc02g00130	O04203	Nematode resistance protein-like HSPRO2 (AKINbetagamma-interacting protein 2) (Ortholog of sugar beet HS1 PRO-1 protein 2) (Protein Hs1pro-2)	405
					Posoc01g30620	Q8GZ17	COBRA-like protein 7	398
					Posoc05g13860	Q93ZM9	Protein TIFY 9 (Jasmonate ZIM domain-containing protein 10) (Protein JASMONATE-ASSOCIATED 1) (Protein JAZ10)	391
					Posoc01g10930	-	-	381
